# Targeting the paralog protein for degradation accounts for the opposite roles of NRBP1 and NRBP2 in regulating LINE1 retrotransposition

**DOI:** 10.1101/2024.06.14.598964

**Authors:** Wei Yang, Shaobo Cong, Jennifer Schwarz, Thilo Schulze, Sara Ullrich, Kristina Falkenstein, Denis Ott, Pia Eixmann, Angelica Trentino, Antje Thien, Thierry Heidmann, Ekkehard Schulze, Bettina Warscheid, Ralf Baumeister, Wenjing Qi

## Abstract

Gene duplication generates paralogs undergoing diverse fates during evolution and serves as a potent catalyst of biological complexity. Paralogs frequently share redundant functions and may also exhibit antagonistic activities by competing for common interaction partners. Here we show that the gene paralogs *NRBP1* and *NRBP2* oppositely regulate LINE1 retrotransposition, via influencing integrity of the LINE1 ribonucleoprotein complex. We demonstrate that the opposite roles of NRBP1 and NRBP2 are not results of a competitive mechanism, but rather due to targeting NRBP1 for proteasome-mediated decay by NRBP2, probably through heterodimer formation. Moreover, our phylogenetic analysis shows that the regulatory function of NRBP2 may be acquired later during evolution, suggesting that evolutionary pressure has favored this functional fine-tuning of NRBP1. In summary, our discovery not only identifies NRBP1/2 as novel LINE1 regulators and implicates their involvement in human pathogenesis, but also provides a novel insight into the regulatory details arising from gene duplication.
