## Supplementary material for "Targeting the paralog protein for degradation accounts for the opposite roles of NRBP1 and NRBP2 in regulating LINE1 retrotransposition": Table S1: Table S1 .xlsx

### Sheet: NRBP1&2 interactors 
Protein IDs	Majority protein IDs	Protein names	Gene names	Peptides	Razor + unique peptides	Unique peptides	Sequence coverage [%]	Mol. weight [kDa]	Score	Intensity	MS/MS count	T-test Significant: NRBP1/2 IP vs. mock IP	5-fold enriched	P-value: NRBP1/2 IP vs. mock IP	- LOG10 p-value: NRBP1/2 IP vs. mock IP	LOG10 fold-change: NRBP1/2 IP vs. mock IP	LFQ intensity: NRBP1/2 IP REP1	LFQ intensity: NRBP1/2 IP REP2	LFQ intensity: NRBP1/2 IP REP3	LFQ intensity: Mock IP REP1	LFQ intensity: Mock IP REP2	LFQ intensity: Mock IP REP3
Q9HCD6	Q9HCD6	Protein TANC2	TANC2	86	86	86	52.6	219.65	323.31	2290400000	622	+	+	0.000295893	3.52887	2.85678	6.80503845214844;False;0	6.55064392089844;False;0	6.85358858108521;False;0	4.27369976043701;True;0	3.35318493843079;False;0	4.01203536987305;False;0
Q9Y618	Q9Y618	Nuclear receptor corepressor 2	NCOR2	153	153	149	66.7	273.65	323.31	9534500000	1562	+	+	0.000162379	3.78947	2.45349	6.96398591995239;False;0	7.10693836212158;False;0	7.42669010162354;False;0	4.84377431869507;False;0	4.90576076507568;True;0	4.38762092590332;False;0
Q15370	Q15370	Transcription elongation factor B polypeptide 2	TCEB2	13	13	13	61	13.133	52.744	464870000	56	+	+	0.000144575	3.83991	2.44533	6.84935808181763;False;0	6.91065120697021;False;0	7.38136768341064;False;0	4.49485206604004;True;0	4.84012603759766;True;0	4.47041749954224;True;0
Q8WUF5	Q8WUF5	RelA-associated inhibitor	PPP1R13L	40	40	40	55.7	89.09	323.31	1004200000	261	+	+	0.00666582	2.17615	2.42941	6.66567468643188;False;0	6.48385810852051;False;0	6.81673145294189;False;0	3.60921001434326;False;0	3.7129693031311;False;0	5.35585355758667;False;0
Q9NSY0	Q9NSY0	Nuclear receptor-binding protein 2	NRBP2	20	20	20	32.3	57.802	71.38	1205600000	145	+	+	0.00435175	2.36134	2.32563	7.14454317092896;False;0	6.53198957443237;False;0	7.85825443267822;False;0	4.67860984802246;True;0	4.4461817741394;True;0	5.43309736251831;False;0
O75157	O75157	TSC22 domain family protein 2	TSC22D2	14	10	10	19.6	79.227	77.263	285630000	63	+	+	0.000962048	3.0168	2.29317	6.1861367225647;False;0	6.57779026031494;False;0	7.0736083984375;False;0	4.25091457366943;True;0	4.03884792327881;True;0	4.66825532913208;True;0
Q5T7B8	Q5T7B8	Kinesin-like protein KIF24	KIF24	18	18	18	14.4	151.9	46.571	127440000	35	+	+	0.000900884	3.04533	2.22052	6.76595163345337;False;0	6.63656806945801;False;0	7.32442665100098;False;0	5.08283519744873;True;0	4.34398221969604;True;0	4.63855838775635;True;0
Q9UHY1	Q9UHY1	Nuclear receptor-binding protein	NRBP1	21	21	21	43.2	59.844	323.31	597860000	120	+	+	0.000752877	3.12328	2.21151	6.83251523971558;False;0	6.87513637542725;False;0	7.30388689041138;False;0	5.20809936523438;True;0	4.80289459228516;True;0	4.36600208282471;True;0
Q5TC82	Q5TC82	Roquin-1	RC3H1	59	59	48	66.1	125.73	323.31	1260300000	374	+	+	3.18258e-05	4.49722	2.14733	6.73463201522827;False;0	6.69336652755737;False;0	6.92998552322388;False;0	4.64015293121338;True;0	4.46595668792725;True;0	4.80988788604736;True;0
Q5JTD0	Q5JTD0	Tight junction-associated protein 1	TJAP1	37	37	37	59.6	61.82	323.31	789670000	194	+	+	0.00252226	2.59821	2.03556	6.28584957122803;False;0	6.41251087188721;False;0	7.15277719497681;False;0	5.06601524353027;True;0	4.39694404602051;True;0	4.28151082992554;False;0
P54253	P54253	Ataxin-1	ATXN1	33	33	33	50.9	86.922	202.87	434480000	153	+	+	0.000849517	3.07083	2.01027	6.4214391708374;False;0	6.00320196151733;False;0	6.84646081924438;False;0	4.55603742599487;True;0	4.19029426574707;True;0	4.4939546585083;True;0
Q96RK0	Q96RK0	Protein capicua homolog	CIC	59	59	59	47.6	163.82	323.31	1370200000	387	+	+	0.00438393	2.35814	1.99701	6.18918132781982;False;0	6.39008665084839;False;0	7.02901840209961;False;0	3.94600486755371;False;0	4.57631301879883;True;0	5.09493589401245;True;0
O95400	O95400	CD2 antigen cytoplasmic tail-binding protein 2	CD2BP2	14	14	14	52.8	37.646	162.19	875450000	53	+	+	0.00135218	2.86897	1.97232	6.37223052978516;False;0	6.20544815063477;False;0	6.83894348144531;False;0	4.69431018829346;True;0	4.76369905471802;True;0	4.04163980484009;True;0
O43303;REV__Q96MT7	O43303	Centriolar coiled-coil protein of 110 kDa	CCP110	52	52	52	58.7	113.42	323.31	715230000	238	+	+	0.000689068	3.16174	1.92522	6.24902725219727;False;0	6.35495328903198;False;0	6.68348836898804;False;0	4.43842840194702;True;0	4.88728427886963;True;0	4.18610858917236;False;0
Q9BZK7	Q9BZK7	F-box-like/WD repeat-containing protein TBL1XR1	TBL1XR1	27	27	20	65.2	55.594	323.31	1891200000	195	+	+	0.00017401	3.75943	1.9	6.72928619384766;False;0	6.71677112579346;False;0	6.96857643127441;False;0	4.63713979721069;True;0	4.93518972396851;False;0	5.14230966567993;True;0
Q63ZY3;Q14678	Q63ZY3	KN motif and ankyrin repeat domain-containing protein 2	KANK2	54	54	54	69.8	91.173	323.31	1211500000	402	+	+	0.0100077	1.99967	1.85126	6.38424587249756;False;0	6.0573616027832;False;0	7.00320196151733;False;0	4.96670961380005;False;0	3.81637382507324;False;0	5.10795593261719;False;0
Q53GS9	Q53GS9	U4/U6.U5 tri-snRNP-associated protein 2	USP39	33	33	33	48	65.38	323.31	803570000	168	+	+	0.00348682	2.45757	1.83927	6.75659036636353;False;0	6.78224325180054;False;0	6.3261513710022;False;0	4.31710147857666;True;0	5.41737222671509;False;0	4.61271524429321;True;0
Q5T6F2	Q5T6F2	Ubiquitin-associated protein 2	UBAP2	26	26	26	39.9	117.11	323.31	752940000	163	+	+	0.00030948	3.50937	1.8058	6.3947491645813;False;0	6.53990364074707;False;0	6.77412271499634;False;0	4.79942893981934;True;0	4.49056196212769;True;0	5.00139904022217;True;0
Q8IW35	Q8IW35	Centrosomal protein of 97 kDa	CEP97	35	35	35	57.1	96.98	323.31	394620000	166	+	+	7.84195e-05	4.10558	1.7754	6.27957582473755;False;0	6.32649993896484;False;0	6.58308553695679;False;0	4.49044466018677;True;0	4.78479671478271;True;0	4.58771085739136;False;0
Q9P206	Q9P206	Uncharacterized protein KIAA1522	KIAA1522	37	37	37	50	107.09	323.31	378770000	218	+	+	0.00205629	2.68692	1.76461	6.08763933181763;False;0	5.9539623260498;False;0	6.37158489227295;False;0	4.09422636032104;False;0	4.91748428344727;False;0	4.10765075683594;False;0
O60907	O60907	F-box-like/WD repeat-containing protein TBL1X	TBL1X	27	20	16	62.9	62.495	323.31	501920000	99	+	+	0.00043776	3.35876	1.69874	6.24464797973633;False;0	6.10298204421997;False;0	6.70275783538818;False;0	4.74160289764404;True;0	4.53868722915649;True;0	4.67386436462402;True;0
Q16204	Q16204	Coiled-coil domain-containing protein 6	CCDC6	29	29	29	53.2	53.29	323.31	356810000	136	+	+	0.00641575	2.19275	1.67593	6.01724195480347;False;0	6.57931470870972;False;0	6.66746234893799;False;0	5.39770984649658;True;0	4.54619693756104;False;0	4.29232978820801;True;0
Q15714	Q15714	TSC22 domain family protein 1	TSC22D1	16	16	12	16.7	109.68	277.15	214210000	68	+	+	0.00774964	2.11072	1.65693	6.17289447784424;False;0	6.41264533996582;False;0	6.68589401245117;False;0	4.8722939491272;True;0	5.36867713928223;True;0	4.0596752166748;True;0
P0C7T5	P0C7T5	Ataxin-1-like	ATXN1L	22	22	22	42.1	73.305	192.75	181230000	81	+	+	0.000806749	3.09326	1.64566	6.12629365921021;False;0	6.12450408935547;False;0	6.76046752929688;False;0	4.65833473205566;True;0	4.63287162780762;True;0	4.7830924987793;True;0
Q9BUQ8	Q9BUQ8	Probable ATP-dependent RNA helicase DDX23	DDX23	57	57	57	55.7	95.581	323.31	3081000000	543	+	+	3.08721e-05	4.51043	1.6384	6.97012376785278;False;0	6.85554933547974;False;0	7.17196035385132;False;0	5.34991836547852;False;0	5.34729099273682;False;0	5.38523101806641;False;0
Q8TBC3	Q8TBC3	SH3KBP1-binding protein 1	SHKBP1	41	41	36	63.9	76.343	260.01	520630000	212	+	+	0.0093161	2.03077	1.61989	6.16226577758789;False;0	6.41597461700439;False;0	6.6350212097168;False;0	4.91068840026855;False;0	4.03662872314453;False;0	5.40628480911255;False;0
Q9H2P0	Q9H2P0	Activity-dependent neuroprotector homeobox protein	ADNP	65	65	65	58.6	123.56	323.31	2513700000	734	+	+	0.000434754	3.36176	1.57725	6.65987825393677;False;0	6.67590665817261;False;0	7.09871292114258;False;0	5.25151634216309;False;0	5.40289735794067;False;0	5.0483250617981;False;0
Q8WWM7	Q8WWM7	Ataxin-2-like protein	ATXN2L	31	31	31	34.3	113.37	322.26	240890000	136	+	+	0.00552886	2.25736	1.56426	5.87156105041504;False;0	5.80960702896118;False;0	6.40497064590454;False;0	4.35003471374512;False;0	4.02156162261963;False;0	5.02176809310913;False;0
Q15369	Q15369	Transcription elongation factor B polypeptide 1	TCEB1	9	9	9	71.4	12.473	213.02	522300000	72	+	+	0.0026252	2.58084	1.55836	6.64910125732422;False;0	6.85823011398315;False;0	7.46930646896362;False;0	5.54881906509399;False;0	5.59391689300537;False;0	5.15881443023682;False;0
Q6PKG0;Q659C4	Q6PKG0	La-related protein 1	LARP1	47	47	47	48.4	123.51	323.31	459040000	249	+	+	0.0092604	2.03337	1.5477	6.35900020599365;False;0	6.42576217651367;False;0	6.4221134185791;False;0	4.06610202789307;False;0	5.39246845245361;False;0	5.10520362854004;False;0
Q9H857	Q9H857	5-nucleotidase domain-containing protein 2	NT5DC2	23	23	23	48.3	60.718	154.2	351490000	85	+	+	0.00364075	2.43881	1.54662	6.01774263381958;False;0	5.64877939224243;False;0	6.10880184173584;False;0	4.91916513442993;True;0	4.17060852050781;True;0	4.04567861557007;True;0
P48634	P48634	Protein PRRC2A	PRRC2A	56	53	53	34.3	228.86	283.29	245090000	199	+	+	0.00159258	2.7979	1.53348	5.92806816101074;False;0	6.218430519104;False;0	6.73692226409912;False;0	4.83470964431763;True;0	4.66086530685425;False;0	4.78741073608398;False;0
Q8IY17;Q6ZV29	Q8IY17	Neuropathy target esterase	PNPLA6	52	52	52	46.1	150.95	323.31	445090000	264	+	+	0.00166265	2.7792	1.47396	5.73832082748413;False;0	5.89013576507568;False;0	6.32823705673218;False;0	4.44283771514893;True;0	4.28323745727539;True;0	4.80874586105347;True;0
Q9P219	Q9P219	Protein Daple	CCDC88C	34	34	34	19.7	228.23	236.05	173110000	75	+	+	0.00117328	2.9306	1.44559	5.99970006942749;False;0	5.87082529067993;False;0	6.53439426422119;False;0	4.62697553634644;True;0	4.79776000976563;True;0	4.64342403411865;True;0
P62910	P62910	60S ribosomal protein L32	RPL32	11	11	11	53.3	15.86	323.01	241310000	53	+	+	0.0202704	1.69314	1.4264	6.58356142044067;False;0	6.69553422927856;False;0	6.6163387298584;False;0	5.33631944656372;False;0	5.95782279968262;False;0	4.32208824157715;True;0
Q14839	Q14839	Chromodomain-helicase-DNA-binding protein 4	CHD4	121	121	97	57.9	218	323.31	3570200000	1080	+	+	0.000176478	3.75331	1.42154	6.81166887283325;False;0	6.73362255096436;False;0	7.01468849182129;False;0	5.3189811706543;False;0	5.61903047561646;False;0	5.35734415054321;False;0
Q9BW19	Q9BW19	Kinesin-like protein KIFC1	KIFC1	42	42	42	67	73.747	323.31	311970000	185	+	+	0.0322733	1.49116	1.40883	6.19694948196411;False;0	5.89158201217651;False;0	6.52509689331055;False;0	5.79946374893188;True;0	4.02370500564575;False;0	4.56395530700684;False;0
Q7Z417	Q7Z417	Nuclear fragile X mental retardation-interacting protein 2	NUFIP2	25	25	25	42	76.12	323.31	102990000	83	+	+	0.00496365	2.3042	1.40726	5.74672746658325;False;0	5.58083391189575;False;0	6.4336256980896;False;0	4.70054244995117;True;0	4.19961786270142;False;0	4.63925743103027;False;0
Q6P2Q9	Q6P2Q9	Pre-mRNA-processing-splicing factor 8	PRPF8	151	151	151	64.5	273.6	323.31	7350800000	1325	+	+	4.56716e-05	4.34035	1.40182	7.21476459503174;False;0	6.97002601623535;False;0	7.14317083358765;False;0	5.71479892730713;False;0	5.79006004333496;False;0	5.61765003204346;False;0
Q96DI7	Q96DI7	U5 small nuclear ribonucleoprotein 40 kDa protein	SNRNP40	19	19	19	66.9	39.31	165.76	278510000	120	+	+	0.00555134	2.2556	1.37448	6.74514532089233;False;0	5.81531190872192;False;0	6.42265558242798;False;0	5.03169107437134;False;0	5.15176820755005;False;0	4.67620038986206;True;0
Q6NZY4	Q6NZY4	Zinc finger CCHC domain-containing protein 8	ZCCHC8	30	30	30	50.8	78.576	323.31	237800000	123	+	+	0.00336609	2.47287	1.35392	6.27074861526489;False;0	5.90726613998413;False;0	5.84777021408081;False;0	4.8069372177124;True;0	4.94910860061646;True;0	4.20798444747925;False;0
Q00577	Q00577	Transcriptional activator protein Pur-alpha	PURA	8	8	8	31.7	34.91	83.299	125280000	32	+	+	0.0232643	1.63331	1.34839	5.46188831329346;False;0	5.48528146743774;False;0	6.69880485534668;False;0	4.90554904937744;True;0	4.08574771881104;True;0	4.60949754714966;True;0
P46776	P46776	60S ribosomal protein L27a	RPL27A	5	5	5	31.1	16.561	16.224	171680000	31	+	+	0.0306686	1.51331	1.34022	6.55405282974243;False;0	6.65235280990601;False;0	6.967529296875;False;0	5.16318082809448;True;0	6.34725189208984;False;0	4.64283466339111;True;0
O15014	O15014	Zinc finger protein 609	ZNF609	23	23	23	24	151.19	137.26	62064000	55	+	+	0.0259647	1.58562	1.33873	5.86705493927002;False;0	4.85390520095825;False;0	6.50257730484009;False;0	4.22536277770996;True;0	4.45281600952148;True;0	4.5291600227356;True;0
P26196	P26196	Probable ATP-dependent RNA helicase DDX6	DDX6	22	22	22	61.9	54.416	323.31	628680000	118	+	+	0.0147205	1.83208	1.30671	5.75532579421997;False;0	6.04292964935303;False;0	6.56545829772949;False;0	4.89924573898315;False;0	4.2324423789978;True;0	5.31190204620361;False;0
Q9Y597	Q9Y597	BTB/POZ domain-containing protein KCTD3	KCTD3	39	34	34	56	88.983	323.31	397210000	184	+	+	0.00295346	2.52967	1.30652	6.01313209533691;False;0	6.23218250274658;False;0	6.5581202507019;False;0	5.02901840209961;False;0	4.61020469665527;True;0	5.24464797973633;False;0
Q9UQ35	Q9UQ35	Serine/arginine repetitive matrix protein 2	SRRM2	40	40	40	21.6	299.61	323.31	907170000	344	+	+	0.00581064	2.23578	1.30461	6.1362133026123;False;0	6.59189891815186;False;0	7.01426839828491;False;0	5.30319595336914;False;0	4.99918270111084;False;0	5.52618408203125;False;0
Q8NC74	Q8NC74	RBBP8 N-terminal-like protein	RBBP8NL	6	6	6	9.5	71.431	17.727	57463000	19	+	+	0.00256097	2.5916	1.29814	5.8185887336731;False;0	5.78863477706909;False;0	6.23999977111816;False;0	4.35824060440063;True;0	4.60872793197632;True;0	4.98584604263306;True;0
O75529	O75529	TAF5-like RNA polymerase II p300/CBP-associated factor-associated factor 65 kDa subunit 5L	TAF5L	21	21	21	48.2	66.155	179.11	82506000	94	+	+	0.0017346	2.7608	1.27452	5.66507434844971;False;0	5.68709182739258;False;0	6.20625925064087;False;0	4.36754035949707;True;0	4.66980218887329;True;0	4.69753122329712;True;0
Q06787	Q06787	Fragile X mental retardation protein 1	FMR1	30	27	27	50.3	71.174	323.31	154600000	101	+	+	0.00556895	2.25423	1.27285	5.76788997650146;False;0	5.87246513366699;False;0	6.58115291595459;False;0	4.86686658859253;True;0	4.55581951141357;False;0	4.98028516769409;False;0
O94906	O94906	Pre-mRNA-processing factor 6	PRPF6	63	63	63	62.6	106.92	323.31	3100000000	489	+	+	0.00489764	2.31001	1.27114	6.97364521026611;False;0	6.6574764251709;False;0	7.25244045257568;False;0	5.62079191207886;False;0	5.35894298553467;False;0	6.09039926528931;False;0
Q9UN81	Q9UN81	LINE-1 retrotransposable element ORF1 protein	L1RE1	17	17	17	45.3	40.055	283.89	359170000	112	+	+	0.0489838	1.30995	1.23342	5.83387994766235;False;0	5.95522594451904;False;0	6.99744319915771;False;0	4.4074387550354;True;0	4.80224323272705;True;0	5.87659883499146;False;0
O75643	O75643	U5 small nuclear ribonucleoprotein 200 kDa helicase	SNRNP200	154	154	154	70.2	244.5	323.31	7873700000	1431	+	+	9.71988e-05	4.01234	1.23086	7.16334009170532;False;0	6.93742752075195;False;0	7.02023696899414;False;0	5.87990427017212;False;0	5.87218523025513;False;0	5.67634582519531;False;0
O15379	O15379	Histone deacetylase 3	HDAC3	16	16	15	45.8	48.847	323.31	530840000	69	+	+	0.00525515	2.27941	1.22076	5.91910409927368;False;0	5.94932651519775;False;0	6.69112586975098;False;0	4.78166818618774;True;0	5.07894039154053;True;0	5.03666687011719;True;0
Q99622	Q99622	Protein C10	C12orf57	6	6	6	81.7	13.178	244.89	130760000	43	+	+	0.000492787	3.30734	1.18843	6.28867387771606;False;0	6.10947751998901;False;0	6.37388610839844;False;0	5.0605845451355;False;0	5.26917552947998;True;0	4.87698125839233;True;0
Q9Y6J9	Q9Y6J9	TAF6-like RNA polymerase II p300/CBP-associated factor-associated factor 65 kDa subunit 6L	TAF6L	20	20	20	41.6	67.814	323.31	57055000	47	+	+	0.00772658	2.11201	1.1619	5.86355495452881;False;0	5.74792432785034;False;0	6.37370252609253;False;0	5.19838953018188;True;0	4.83971309661865;True;0	4.46137046813965;True;0
P36578	P36578	60S ribosomal protein L4	RPL4	25	25	25	52.9	47.697	204.89	477610000	103	+	+	0.0462398	1.33498	1.1491	5.48980379104614;False;0	5.82913637161255;False;0	6.44621086120605;False;0	4.77886819839478;True;0	4.00655460357666;True;0	5.53242301940918;False;0
Q9UN86	Q9UN86	Ras GTPase-activating protein-binding protein 2	G3BP2	15	13	13	32	54.12	195.28	233310000	75	+	+	0.00954402	2.02027	1.14844	6.30678939819336;False;0	5.99572277069092;False;0	5.98620700836182;False;0	4.9666805267334;True;0	5.42860460281372;False;0	4.44812345504761;True;0
Q5VT52	Q5VT52	Regulation of nuclear pre-mRNA domain-containing protein 2	RPRD2	47	47	47	48.3	156.02	323.31	257500000	215	+	+	0.0143722	1.84248	1.10809	6.02460861206055;False;0	5.96728134155273;False;0	6.28055572509766;False;0	4.35020923614502;False;0	5.25839757919312;False;0	5.33957052230835;False;0
Q5JSZ5	Q5JSZ5	Protein PRRC2B	PRRC2B	71	68	68	38.2	242.96	323.31	180260000	217	+	+	0.0412883	1.38417	1.10513	4.99139022827148;False;0	5.62864446640015;False;0	6.24313735961914;False;0	4.91508007049561;True;0	3.89329552650452;False;0	4.73939847946167;False;0
Q13283	Q13283	Ras GTPase-activating protein-binding protein 1	G3BP1	20	20	18	48.1	52.164	195.48	403730000	117	+	+	0.0154561	1.8109	1.09645	6.59827613830566;False;0	6.43191051483154;False;0	5.74914073944092;False;0	5.18446445465088;False;0	5.52065372467041;False;0	4.78485250473022;False;0
Q15029	Q15029	116 kDa U5 small nuclear ribonucleoprotein component	EFTUD2	63	63	62	75.5	109.43	323.31	4574200000	561	+	+	4.39292e-05	4.35725	1.08675	7.1706428527832;False;0	7.00616645812988;False;0	7.2064208984375;False;0	6.06460762023926;False;0	6.07287454605103;False;0	5.98548936843872;False;0
Q9H3S7	Q9H3S7	Tyrosine-protein phosphatase non-receptor type 23	PTPN23	30	30	30	24.5	178.97	114.98	98573000	102	+	+	0.000237177	3.62493	1.08205	5.73685836791992;False;0	5.8831901550293;False;0	5.8950023651123;False;0	4.91763734817505;True;0	4.60562801361084;False;0	4.74563694000244;False;0
A0AV96;Q8TBY0;Q9NQ94	A0AV96	RNA-binding protein 47	RBM47	17	17	17	40.3	64.098	323.31	67337000	59	+	+	0.00057962	3.23686	1.05846	5.78619766235352;False;0	5.71604490280151;False;0	5.74074172973633;False;0	4.43698263168335;True;0	4.81608438491821;True;0	4.81454610824585;True;0
Q8NFA0;P35125	Q8NFA0	Ubiquitin carboxyl-terminal hydrolase 32	USP32	22	22	22	16.1	181.65	118.77	90838000	69	+	+	0.0154416	1.81131	1.04554	5.8394718170166;False;0	5.80090951919556;False;0	5.19565057754517;False;0	4.89088153839111;True;0	4.0912446975708;False;0	4.71728944778442;True;0
Q96ES7	Q96ES7	SAGA-associated factor 29 homolog	CCDC101	11	11	11	36.9	33.238	46.076	16247000	21	+	+	0.00925101	2.03381	1.0439	5.3400673866272;False;0	5.36580610275269;False;0	6.05461311340332;False;0	4.27301073074341;True;0	4.73351287841797;True;0	4.62225484848022;True;0
Q96IZ0	Q96IZ0	PRKC apoptosis WT1 regulator protein	PAWR	7	7	7	30.6	36.567	264.33	101060000	23	+	+	9.22294e-05	4.03513	1.04063	5.63293266296387;False;0	5.41363477706909;False;0	5.55897235870361;False;0	4.51730585098267;True;0	4.5574426651001;True;0	4.4089035987854;True;0
Q13185	Q13185	Chromobox protein homolog 3	CBX3	9	8	7	43.7	20.811	170.89	197850000	65	+	+	0.00563519	2.24909	1.03805	6.31293869018555;False;0	6.32217788696289;False;0	6.59544134140015;False;0	4.94955730438232;True;0	5.64467477798462;False;0	5.52218341827393;False;0
P42285	P42285	Superkiller viralicidic activity 2-like 2	SKIV2L2	46	46	46	44.8	117.8	323.31	485390000	222	+	+	0.000601363	3.22086	1.03203	6.15244102478027;False;0	6.1851167678833;False;0	6.44762325286865;False;0	5.31069326400757;False;0	5.31712293624878;False;0	5.06126403808594;False;0
P85037	P85037	Forkhead box protein K1	FOXK1	23	23	21	43.7	75.456	255.43	252080000	83	+	+	0.000143914	3.8419	1.02672	6.31601238250732;False;0	6.02714586257935;False;0	6.16728782653809;False;0	5.13592720031738;False;0	5.18605184555054;False;0	5.10830879211426;True;0
P51116	P51116	Fragile X mental retardation syndrome-related protein 2	FXR2	35	35	30	67.6	74.222	281.85	440280000	173	+	+	0.00317163	2.49872	1.02543	6.61096858978271;False;0	6.38490867614746;False;0	6.89144802093506;False;0	5.57397317886353;False;0	5.39522171020508;False;0	5.84182834625244;False;0
Q6SPF0	Q6SPF0	Atherin	SAMD1	18	18	18	50	56.051	71.789	399500000	135	+	+	0.000606244	3.21735	1.01473	6.58318758010864;False;0	6.46266746520996;False;0	6.86757373809814;False;0	5.6177864074707;False;0	5.67903709411621;False;0	5.57240676879883;False;0
Q14008	Q14008	Cytoskeleton-associated protein 5	CKAP5	96	96	96	50.9	225.49	323.31	776760000	451	+	+	0.000911119	3.04042	1.00872	6.35619783401489;False;0	6.17435073852539;False;0	6.42858839035034;False;0	5.08296489715576;False;0	5.40750980377197;False;0	5.44251108169556;False;0
Q9H6S3	Q9H6S3	Epidermal growth factor receptor kinase substrate 8-like protein 2	EPS8L2	27	27	27	46.4	80.62	323.31	195120000	84	+	+	0.0188497	1.7247	1.0085	5.93259572982788;False;0	6.01439428329468;False;0	6.077476978302;False;0	5.23234176635742;True;0	5.41265726089478;True;0	4.35395336151123;True;0
Q9Y6W5	Q9Y6W5	Wiskott-Aldrich syndrome protein family member 2	WASF2	8	8	8	19.3	54.283	205.54	27744000	31	+	+	0.00257339	2.58949	1.00698	5.57009887695313;False;0	5.34242248535156;False;0	5.66659307479858;False;0	4.63584327697754;True;0	4.2146372795105;True;0	4.70769500732422;True;0
Q7Z478	Q7Z478	ATP-dependent RNA helicase DHX29	DHX29	40	40	39	36.7	155.23	197.29	131770000	108	+	+	0.0160742	1.79387	0.985325	6.09408664703369;False;0	5.63894844055176;False;0	5.48340177536011;False;0	5.24058628082275;True;0	4.54862260818481;False;0	4.47125387191772;True;0
O94864	O94864	STAGA complex 65 subunit gamma	SUPT7L	6	6	6	17.1	46.192	323.31	36516000	22	+	+	0.00192619	2.7153	0.974927	5.71202659606934;False;0	5.56207847595215;False;0	6.03277969360352;False;0	4.96137380599976;True;0	4.70346069335938;True;0	4.71726942062378;True;0
Q86W92;Q8ND30	Q86W92	Liprin-beta-1	PPFIBP1	58	58	58	58.5	114.02	323.31	458550000	269	+	+	0.0241975	1.61623	0.964399	6.2225604057312;False;0	6.18403816223145;False;0	6.73849534988403;False;0	5.59915113449097;False;0	4.84355688095093;False;0	5.8091893196106;False;0
Q86YP4	Q86YP4	Transcriptional repressor p66-alpha	GATAD2A	32	32	30	61.3	68.062	323.31	147050000	129	+	+	0.0254958	1.59353	0.96179	5.62376594543457;False;0	5.80260276794434;False;0	6.37119722366333;False;0	4.46705436706543;True;0	5.07280111312866;False;0	5.37234115600586;False;0
P67809	P67809	Nuclease-sensitive element-binding protein 1	YBX1	17	17	11	54.6	35.924	323.31	1510400000	164	+	+	0.0107014	1.97056	0.949575	6.35818243026733;False;0	6.1229362487793;False;0	6.94897985458374;False;0	5.39984655380249;False;0	5.50338220596313;False;0	5.67814493179321;False;0
P98175	P98175	RNA-binding protein 10	RBM10	35	35	34	44.5	103.53	323.31	293450000	148	+	+	0.000185142	3.73249	0.930165	6.33302402496338;False;0	6.18227195739746;False;0	6.10160970687866;False;0	5.21269369125366;False;0	5.37154817581177;False;0	5.24216842651367;False;0
Q5VZ89;Q7Z401	Q5VZ89	DENN domain-containing protein 4C	DENND4C	63	63	63	43.5	212.71	323.31	395620000	256	+	+	0.00334838	2.47517	0.928605	6.08724880218506;False;0	5.84338855743408;False;0	6.15491056442261;False;0	4.88159513473511;True;0	5.02318096160889;True;0	5.3949556350708;True;0
Q13310;P0CB38	Q13310	Polyadenylate-binding protein 4	PABPC4	35	19	18	47.2	70.782	88.936	57596000	55	+	+	0.00903295	2.04417	0.922323	5.76964330673218;False;0	5.447669506073;False;0	6.18531560897827;False;0	4.91056489944458;True;0	5.04498720169067;True;0	4.68010711669922;True;0
Q8IYB3	Q8IYB3	Serine/arginine repetitive matrix protein 1	SRRM1	8	8	8	12.1	102.33	44.079	45371000	36	+	+	0.0053439	2.27214	0.899832	5.39093494415283;False;0	5.80115652084351;False;0	5.45666980743408;False;0	4.36195278167725;True;0	4.88540649414063;False;0	4.70190715789795;True;0
O15357;Q7Z7G1	O15357	Phosphatidylinositol 3,4,5-trisphosphate 5-phosphatase 2	INPPL1	25	25	23	24.1	138.6	221.23	57549000	55	+	+	0.00425554	2.37105	0.89846	5.28266763687134;False;0	5.64334392547607;False;0	5.85278463363647;False;0	4.5397572517395;True;0	4.82694149017334;True;0	4.71671867370605;True;0
P51114	P51114	Fragile X mental retardation syndrome-related protein 1	FXR1	29	25	25	51.2	69.72	213.48	237000000	142	+	+	0.00139017	2.85693	0.89069	6.25834989547729;False;0	6.05296325683594;False;0	6.42306566238403;False;0	5.26117086410522;True;0	5.28094244003296;False;0	5.52019500732422;False;0
Q7L576	Q7L576	Cytoplasmic FMR1-interacting protein 1	CYFIP1	51	51	32	44.2	145.18	323.31	460060000	286	+	+	0.00451935	2.34492	0.89001	6.08224678039551;False;0	5.96868848800659;False;0	6.19664573669434;False;0	5.12661838531494;False;0	5.52468156814575;False;0	4.92624998092651;False;0
P40425	P40425	Pre-B-cell leukemia transcription factor 2	PBX2	9	9	5	23.5	45.881	58.705	82467000	29	+	+	0.000116849	3.93238	0.886458	5.62090587615967;False;0	5.53328895568848;False;0	5.48538064956665;False;0	4.64198732376099;True;0	4.76938819885254;True;0	4.56882572174072;True;0
Q14152	Q14152	Eukaryotic translation initiation factor 3 subunit A	EIF3A	40	40	40	29.2	166.57	292.26	206940000	162	+	+	0.0156862	1.80448	0.876959	6.05891942977905;False;0	5.84448957443237;False;0	5.7932243347168;False;0	4.50759935379028;False;0	5.2915244102478;False;0	5.26663160324097;False;0
Q9BRJ6	Q9BRJ6	Uncharacterized protein C7orf50	C7orf50	7	7	7	45.4	22.083	36.588	46361000	32	+	+	0.0160463	1.79463	0.860784	5.68237972259521;False;0	5.44895362854004;False;0	6.05426836013794;False;0	4.63041162490845;True;0	4.70691251754761;True;0	5.26592588424683;False;0
Q9Y2A7;P55160	Q9Y2A7	Nck-associated protein 1	NCKAP1	43	43	43	42.6	128.79	323.31	381240000	207	+	+	0.00132872	2.87657	0.85207	6.10971355438232;False;0	6.06213045120239;False;0	6.36445713043213;False;0	5.22424793243408;False;0	5.50030517578125;False;0	5.25553798675537;False;0
O94776	O94776	Metastasis-associated protein MTA2	MTA2	25	25	24	38.9	75.022	323.31	90261000	75	+	+	0.033299	1.47757	0.824788	5.21391582489014;False;0	5.96352815628052;False;0	6.1362133026123;False;0	4.61695241928101;True;0	5.047119140625;False;0	5.17522192001343;False;0
O60563	O60563	Cyclin-T1	CCNT1	18	18	17	27.8	80.684	109.82	51292000	62	+	+	0.0287761	1.54097	0.804185	4.99673509597778;False;0	5.76360034942627;False;0	5.8522481918335;False;0	4.54813480377197;True;0	5.00269412994385;True;0	4.64919853210449;False;0
P29372	P29372	DNA-3-methyladenine glycosylase	MPG	13	13	13	58.7	32.868	58.7	106250000	60	+	+	0.0225121	1.64758	0.790877	6.20022106170654;False;0	5.35466527938843;False;0	5.72014284133911;False;0	5.02133321762085;True;0	5.15090990066528;False;0	4.73015642166138;True;0
Q13347	Q13347	Eukaryotic translation initiation factor 3 subunit I	EIF3I	8	8	8	27.7	36.501	18.583	32039000	25	+	+	0.0001609	3.79344	0.773783	5.77273988723755;False;0	5.69942140579224;False;0	5.83048582077026;False;0	4.89025831222534;True;0	5.07918119430542;False;0	5.01185750961304;True;0
Q9NX05	Q9NX05	Constitutive coactivator of PPAR-gamma-like protein 2	FAM120C	25	23	23	27.7	120.59	284.3	73227000	72	+	+	0.00320841	2.49371	0.76342	5.57813453674316;False;0	5.67236566543579;False;0	5.95404481887817;False;0	5.05816030502319;False;0	5.07022285461426;False;0	4.78590106964111;True;0
Q92900	Q92900	Regulator of nonsense transcripts 1	UPF1	54	54	54	53.1	124.34	323.31	1123000000	453	+	+	0.00844801	2.07325	0.76265	6.32292175292969;False;0	6.19598245620728;False;0	6.77887439727783;False;0	5.60827970504761;False;0	5.57694005966187;False;0	5.82460737228394;False;0
O15258	O15258	Protein RER1	RER1	3	3	3	18.9	22.958	11.82	25273000	23	+	+	0.0129931	1.88629	0.761605	5.81275987625122;False;0	5.52437019348145;False;0	5.33980894088745;False;0	4.45269823074341;True;0	4.96376419067383;False;0	4.97566032409668;True;0
P11940;Q9H361;Q4VXU2;Q96DU9	P11940	Polyadenylate-binding protein 1	PABPC1	46	46	29	63.2	70.67	323.31	2515700000	539	+	+	0.00511051	2.29154	0.758515	6.93183898925781;False;0	6.79546976089478;False;0	7.228759765625;False;0	6.04332304000854;False;0	6.22850322723389;False;0	6.40869760513306;False;0
Q96EP5	Q96EP5	DAZ-associated protein 1	DAZAP1	10	10	10	28	43.383	224.1	329020000	32	+	+	0.00747344	2.12648	0.755632	5.40373802185059;False;0	5.96235513687134;False;0	5.490309715271;False;0	4.78064012527466;True;0	4.82209491729736;True;0	4.98677158355713;True;0
P46778	P46778	60S ribosomal protein L21	RPL21	8	8	8	43.1	18.565	56.652	267060000	71	+	+	0.0328525	1.48343	0.75357	6.43224763870239;False;0	6.25507926940918;False;0	6.36108541488647;False;0	5.97824430465698;False;0	5.79427194595337;False;0	5.01518630981445;True;0
Q8TB72	Q8TB72	Pumilio homolog 2	PUM2	17	12	12	19.1	114.21	33.248	29786000	30	+	+	0.00343443	2.46414	0.752058	5.55688095092773;False;0	5.21916532516479;False;0	5.59308671951294;False;0	4.66774225234985;False;0	4.57734251022339;False;0	4.86787366867065;False;0
Q9HBM6	Q9HBM6	Transcription initiation factor TFIID subunit 9B	TAF9B	14	14	9	62.2	27.622	35.725	44478000	54	+	+	0.00666093	2.17647	0.751637	5.54526996612549;False;0	5.41858291625977;False;0	6.00013017654419;False;0	4.92758131027222;True;0	4.91409349441528;True;0	4.86739635467529;True;0
Q96QR8	Q96QR8	Transcriptional activator protein Pur-beta	PURB	12	12	12	50.3	33.24	98.838	69622000	51	+	+	0.0457286	1.33981	0.74654	5.88493680953979;False;0	5.72425127029419;False;0	6.36925315856934;False;0	5.64366006851196;False;0	5.380211353302;False;0	4.71494913101196;True;0
Q9HCE1	Q9HCE1	Putative helicase MOV-10	MOV10	41	41	41	45.7	113.67	323.31	409080000	227	+	+	0.00865389	2.06279	0.722822	6.06084871292114;False;0	6.03718757629395;False;0	6.4986138343811;False;0	5.33010911941528;False;0	5.41220855712891;False;0	5.68586730957031;False;0
P98088;Q02817	P98088	Mucin-5AC	MUC5AC	27	25	25	11.8	585.56	227.71	62512000	44	+	+	0.0182966	1.73763	0.719674	5.35671424865723;False;0	5.93262100219727;False;0	5.494140625;False;0	4.62558603286743;True;0	5.15984487533569;True;0	4.83902168273926;True;0
Q92769	Q92769	Histone deacetylase 2	HDAC2	9	8	5	25.4	55.364	45.653	118600000	50	+	+	0.0235612	1.6278	0.706564	6.01131677627563;False;0	5.93934965133667;False;0	6.09926605224609;False;0	4.83223915100098;True;0	5.64242506027222;False;0	5.45557546615601;False;0
Cut-off for significance is fold change of 5 (log10 of 5 = 0.6989) AND p-value of 0.05 (-log10 pvalue 0.05 is 1.301).

### Sheet: overlap with known ORF1 interac
	Overlap of Genes identified in our MS data with published ORF1 interactors or L1 regulators
Number	Gene symbol	Protein	References
1	CCNT1	Cyclin-T1	Goodier et al., Nucleic Acids Research (2013);
2	DDX6	Probable ATP-dependent RNA helicase DDX6	Taylor et al., eLife (2018)
3	DDX23	Probable ATP-dependent RNA helicase DDX23	Goodier et al., Nucleic Acids Research (2013);
4	G3BP1	Ras GTPase-activating protein-binding protein 1	Hu et al., PLoS genetics (2015)
5	LARP1	La-related protein 1	Goodier et al., Nucleic Acids Research (2013);
6	MOV10	Helicase MOV-10	Goodier et al., Nucleic Acids Research (2013); Taylor et al., eLife (2018); Goodier et al., PLoS genetics (2012); Li et al.(2013)
7	PABPC1	Polyadenylate-binding protein 1	Goodier et al., Nucleic Acids Research (2013); Taylor et al., eLife (2018); Dai et al., Molecular and Cellular Biology (2012)
8	PABPC4	Polyadenylate-binding protein 4	Goodier et al., Nucleic Acids Research (2013); Taylor et al., eLife (2018)
9	PURA	Transcriptional activator protein Pur-alpha	Goodier et al., Nucleic Acids Research (2013);Taylor et al., eLife (2018)
10	UPF1	Regulator of nonsense transcripts 1 homolog	Taylor et al., Cell (2013); Taylor et al., eLife (2018)
11	YBX1	Y-box-binding protein 1	Goodier et al., Nucleic Acids Research (2013); Goodier et al., Molecular and Cellular Biology (2007)

### Sheet: GO term NRBP1&2 interactors
Go term analysis of NRBP1&2 interactors identified in our MS
Category	Term	Count	%	PValue	Genes	List Total	Pop Hits	Pop Total	Fold Enrichment	Bonferroni	Benjamini	FDR
GOTERM_BP_DIRECT	GO:0000398~mRNA splicing, via spliceosome	12	11.7647	4.23995e-09	SRRM2, ZCCHC8, EFTUD2, SNRNP40, PRPF6, DDX23, PABPC1, USP39, SNRNP200, PRPF8, RBM10, SRRM1	97	200	19453	12.0328	2.24717e-06	2.24717e-06	2.13693e-06
GOTERM_BP_DIRECT	GO:0008380~RNA splicing	11	10.7843	9.12193e-08	EFTUD2, SNRNP40, RBM47, PRPF6, FMR1, DDX23, YBX1, USP39, PRPF8, RBM10, SRRM1	97	211	19453	10.455	4.83451e-05	1.6446e-05	1.56392e-05
GOTERM_BP_DIRECT	GO:0000122~negative regulation of transcription from RNA polymerase II promoter	21	20.5882	9.30908e-08	KANK2, HDAC2, HDAC3, CBX3, PAWR, FOXK1, CHD4, YBX1, GATAD2A, NCOR2, PURB, PURA, ATXN1, PPP1R13L, TBL1XR1, ATXN1L, TBL1X, TAF9B, MTA2, SAMD1, RBM10	97	1016	19453	4.14515	4.93369e-05	1.6446e-05	1.56392e-05
GOTERM_BP_DIRECT	GO:0034063~stress granule assembly	6	5.88235	1.59651e-07	ATXN2L, DDX6, FMR1, G3BP1, G3BP2, PUM2	97	26	19453	46.2799	8.46112e-05	2.11537e-05	2.0116e-05
GOTERM_BP_DIRECT	GO:0016575~histone deacetylation	7	6.86275	2.3481e-07	HDAC2, HDAC3, TBL1XR1, CHD4, TBL1X, MTA2, GATAD2A	97	53	19453	26.4873	0.000124442	2.48899e-05	2.36688e-05
GOTERM_BP_DIRECT	GO:0000375~RNA splicing, via transesterification reactions	5	4.90196	6.50647e-06	SNRNP40, PRPF6, DDX23, PRPF8, SRRM1	97	25	19453	40.1093	0.0034425	0.000535956	0.000509664
GOTERM_BP_DIRECT	GO:0017148~negative regulation of translation	7	6.86275	7.07867e-06	FXR1, PURA, DDX6, LARP1, FXR2, FMR1, YBX1	97	94	19453	14.9343	0.00374468	0.000535956	0.000509664
GOTERM_BP_DIRECT	GO:0043488~regulation of mRNA stability	6	5.88235	1.72212e-05	FXR1, FXR2, PABPC4, FMR1, RC3H1, PUM2	97	65	19453	18.512	0.00908579	0.0011409	0.00108494
GOTERM_BP_DIRECT	GO:0042659~regulation of cell fate specification	4	3.92157	3.21372e-05	HDAC2, CHD4, MTA2, GATAD2A	97	13	19453	61.7066	0.0168887	0.00189252	0.00179968
GOTERM_BP_DIRECT	GO:0061158~3'-UTR-mediated mRNA destabilization	4	3.92157	0.000106568	MOV10, UPF1, RC3H1, PUM2	97	19	19453	42.2203	0.0549185	0.00564811	0.00537104
GOTERM_BP_DIRECT	GO:2000736~regulation of stem cell differentiation	4	3.92157	0.000124926	HDAC2, CHD4, MTA2, GATAD2A	97	20	19453	40.1093	0.0640704	0.00601917	0.00572389
GOTERM_BP_DIRECT	GO:0045892~negative regulation of transcription, DNA-templated	12	11.7647	0.000157966	NCOR2, PURA, HDAC2, ATXN1, HDAC3, CBX3, FOXK1, CHD4, CIC, MTA2, SAMD1, GATAD2A	97	591	19453	4.07201	0.0803193	0.00697684	0.00663458
GOTERM_BP_DIRECT	GO:0000381~regulation of alternative mRNA splicing, via spliceosome	5	4.90196	0.000317571	FXR1, RBM47, FXR2, FMR1, RBM10	97	66	19453	15.1929	0.154933	0.0129471	0.012312
GOTERM_BP_DIRECT	GO:2000601~positive regulation of Arp2/3 complex-mediated actin nucleation	3	2.94118	0.00105696	NCKAP1, CYFIP1, WASF2	97	10	19453	60.1639	0.429068	0.03788	0.0360217
GOTERM_BP_DIRECT	GO:0006417~regulation of translation	5	4.90196	0.00107208	FXR1, CYFIP1, FXR2, FMR1, PUM2	97	91	19453	11.019	0.433628	0.03788	0.0360217
GOTERM_BP_DIRECT	GO:0006397~mRNA processing	7	6.86275	0.00116672	EFTUD2, RBM47, FMR1, YBX1, USP39, PRPF8, SRRM1	97	238	19453	5.89842	0.461369	0.0386477	0.0367518
GOTERM_BP_DIRECT	GO:0061014~positive regulation of mRNA catabolic process	3	2.94118	0.00211009	MOV10, UPF1, RC3H1	97	14	19453	42.9742	0.673567	0.0621306	0.0590826
GOTERM_BP_DIRECT	GO:2000637~positive regulation of gene silencing by miRNA	3	2.94118	0.00211009	FXR1, FMR1, PUM2	97	14	19453	42.9742	0.673567	0.0621306	0.0590826
GOTERM_BP_DIRECT	GO:2001022~positive regulation of response to DNA damage stimulus	3	2.94118	0.00242691	FXR1, FXR2, FMR1	97	15	19453	40.1093	0.724131	0.0676981	0.0643771
GOTERM_BP_DIRECT	GO:1902018~negative regulation of cilium assembly	3	2.94118	0.00350247	CCP110, KIF24, CEP97	97	18	19453	33.4244	0.84426	0.0928154	0.0882621
GOTERM_BP_DIRECT	GO:0051489~regulation of filopodium assembly	3	2.94118	0.00390198	FXR1, FXR2, FMR1	97	19	19453	31.6652	0.874079	0.0984786	0.0936476
GOTERM_BP_DIRECT	GO:0006325~chromatin organization	7	6.86275	0.00523416	HDAC2, HDAC3, CBX3, TBL1XR1, CHD4, MTA2, SAMD1	97	322	19453	4.3597	0.938048	0.126096	0.11991
GOTERM_BP_DIRECT	GO:0035521~monoubiquitinated histone deubiquitination	3	2.94118	0.00671525	TAF6L, SUPT7L, TAF5L	97	25	19453	24.0656	0.971875	0.147821	0.14057
GOTERM_BP_DIRECT	GO:0006366~transcription from RNA polymerase II promoter	6	5.88235	0.00686501	HDAC3, TSC22D1, CCNT1, ATXN1L, TAF9B, TAF5L	97	241	19453	4.99286	0.974035	0.147821	0.14057
GOTERM_BP_DIRECT	GO:0000244~spliceosomal tri-snRNP complex assembly	3	2.94118	0.00725162	PRPF6, CD2BP2, PRPF8	97	26	19453	23.14	0.978876	0.147821	0.14057
GOTERM_BP_DIRECT	GO:0010608~posttranscriptional regulation of gene expression	3	2.94118	0.00725162	LARP1, RC3H1, PUM2	97	26	19453	23.14	0.978876	0.147821	0.14057
GOTERM_BP_DIRECT	GO:0016601~Rac protein signal transduction	3	2.94118	0.00780674	NCKAP1, CYFIP1, WASF2	97	27	19453	22.2829	0.984295	0.153243	0.145726
GOTERM_BP_DIRECT	GO:0045727~positive regulation of translation	4	3.92157	0.00886887	FXR1, LARP1, FXR2, FMR1	97	86	19453	9.32774	0.991098	0.16398	0.155935
GOTERM_BP_DIRECT	GO:0035522~monoubiquitinated histone H2A deubiquitination	3	2.94118	0.00897247	TAF6L, SUPT7L, TAF5L	97	29	19453	20.7462	0.991578	0.16398	0.155935
GOTERM_BP_DIRECT	GO:0045893~positive regulation of transcription, DNA-templated	10	9.80392	0.00980997	TAF6L, HDAC2, TBL1XR1, FOXK1, CHD4, TBL1X, MTA2, SUPT7L, TAF5L, GATAD2A	97	728	19453	2.75476	0.994619	0.168332	0.160074
GOTERM_BP_DIRECT	GO:0000354~cis assembly of pre-catalytic spliceosome	2	1.96078	0.00984584	DDX23, SNRNP200	97	2	19453	200.546	0.994722	0.168332	0.160074
GOTERM_BP_DIRECT	GO:0002181~cytoplasmic translation	4	3.92157	0.0103439	RPL4, RPL21, RPL32, RPL27A	97	91	19453	8.81523	0.995957	0.17132	0.162916
GOTERM_BP_DIRECT	GO:0010592~positive regulation of lamellipodium assembly	3	2.94118	0.0108569	NCKAP1, CYFIP1, WASF2	97	32	19453	18.8012	0.996929	0.174369	0.165815
GOTERM_BP_DIRECT	GO:0048255~mRNA stabilization	3	2.94118	0.0128999	LARP1, YBX1, PABPC1	97	35	19453	17.1897	0.998973	0.201087	0.191222
GOTERM_BP_DIRECT	GO:0000184~nuclear-transcribed mRNA catabolic process, nonsense-mediated decay	3	2.94118	0.0174416	UPF1, RC3H1, PABPC1	97	41	19453	14.6741	0.999911	0.264115	0.251159
GOTERM_BP_DIRECT	GO:0006357~regulation of transcription from RNA polymerase II promoter	16	15.6863	0.022735	CCNT1, TSC22D1, TSC22D2, PBX2, FOXK1, TAF5L, NCOR2, PURB, TAF6L, PURA, ZNF609, PPP1R13L, TBL1XR1, ADNP, TBL1X, CIC	97	1736	19453	1.84835	0.999995	0.332875	0.316545
GOTERM_BP_DIRECT	GO:0006412~translation	5	4.90196	0.0232384	RPL4, RPL21, RPL32, PABPC4, RPL27A	97	219	19453	4.57868	0.999996	0.332875	0.316545
GOTERM_BP_DIRECT	GO:1904672~regulation of somatic stem cell population maintenance	2	1.96078	0.024435	TAF6L, TAF5L	97	5	19453	80.2186	0.999998	0.336631	0.320117
GOTERM_BP_DIRECT	GO:0043966~histone H3 acetylation	3	2.94118	0.0253219	TAF6L, SUPT7L, TAF5L	97	50	19453	12.0328	0.999999	0.336631	0.320117
GOTERM_BP_DIRECT	GO:0006338~chromatin remodeling	6	5.88235	0.0254732	TAF6L, HDAC2, CBX3, CHD4, MTA2, GATAD2A	97	336	19453	3.58119	0.999999	0.336631	0.320117
GOTERM_BP_DIRECT	GO:0051260~protein homooligomerization	4	3.92157	0.0260413	SHKBP1, G3BP2, KCTD3, SAMD1	97	129	19453	6.21849	0.999999	0.336631	0.320117
GOTERM_BP_DIRECT	GO:0006413~translational initiation	3	2.94118	0.0302142	LARP1, EIF3I, EIF3A	97	55	19453	10.9389	1	0.372408	0.354139
GOTERM_BP_DIRECT	GO:0035176~social behavior	3	2.94118	0.0302142	ATXN1, ATXN1L, CIC	97	55	19453	10.9389	1	0.372408	0.354139
GOTERM_BP_DIRECT	GO:0006282~regulation of DNA repair	3	2.94118	0.0343751	TAF6L, SUPT7L, TAF5L	97	59	19453	10.1973	1	0.404862	0.385001
GOTERM_BP_DIRECT	GO:0007612~learning	3	2.94118	0.0343751	ATXN1, ATXN1L, CIC	97	59	19453	10.1973	1	0.404862	0.385001
GOTERM_BP_DIRECT	GO:0060964~regulation of gene silencing by miRNA	2	1.96078	0.0388114	FMR1, PUM2	97	8	19453	50.1366	1	0.447175	0.425238
GOTERM_BP_DIRECT	GO:1900152~negative regulation of nuclear-transcribed mRNA catabolic process, deadenylation-dependent decay	2	1.96078	0.0435568	YBX1, PABPC1	97	9	19453	44.5659	1	0.491172	0.467077
GOTERM_BP_DIRECT	GO:0070933~histone H4 deacetylation	2	1.96078	0.048279	HDAC2, HDAC3	97	10	19453	40.1093	1	0.533081	0.50693
GOTERM_BP_DIRECT	GO:0009791~post-embryonic development	3	2.94118	0.0492909	C12ORF57, PPP1R13L, INPPL1	97	72	19453	8.3561	1	0.533147	0.506993
GOTERM_BP_DIRECT	GO:0050658~RNA transport	2	1.96078	0.0529781	YBX1, CKAP5	97	11	19453	36.463	1	0.550557	0.523549
GOTERM_BP_DIRECT	GO:0070934~CRD-mediated mRNA stabilization	2	1.96078	0.0529781	YBX1, PABPC1	97	11	19453	36.463	1	0.550557	0.523549
GOTERM_BP_DIRECT	GO:0060998~regulation of dendritic spine development	2	1.96078	0.0576543	FMR1, TANC2	97	12	19453	33.4244	1	0.58763	0.558803
GOTERM_BP_DIRECT	GO:0043484~regulation of RNA splicing	3	2.94118	0.0620662	TAF6L, SUPT7L, TAF5L	97	82	19453	7.33706	1	0.620662	0.590215
GOTERM_BP_DIRECT	GO:0033962~cytoplasmic mRNA processing body assembly	2	1.96078	0.0669382	DDX6, RC3H1	97	14	19453	28.6495	1	0.656986	0.624757
GOTERM_BP_DIRECT	GO:2000767~positive regulation of cytoplasmic translation	2	1.96078	0.0715462	YBX1, PABPC1	97	15	19453	26.7395	1	0.665777	0.633116
GOTERM_BP_DIRECT	GO:1900029~positive regulation of ruffle assembly	2	1.96078	0.0715462	CYFIP1, EPS8L2	97	15	19453	26.7395	1	0.665777	0.633116
GOTERM_BP_DIRECT	GO:0007613~memory	3	2.94118	0.0716025	ATXN1, ATXN1L, CIC	97	89	19453	6.75999	1	0.665777	0.633116
GOTERM_BP_DIRECT	GO:0007019~microtubule depolymerization	2	1.96078	0.0761316	KIF24, CKAP5	97	16	19453	25.0683	1	0.683894	0.650344
GOTERM_BP_DIRECT	GO:0070932~histone H3 deacetylation	2	1.96078	0.0761316	HDAC2, HDAC3	97	16	19453	25.0683	1	0.683894	0.650344
GOTERM_BP_DIRECT	GO:0051298~centrosome duplication	2	1.96078	0.0806946	CCP110, CKAP5	97	17	19453	23.5937	1	0.701117	0.666723
GOTERM_BP_DIRECT	GO:0001732~formation of cytoplasmic translation initiation complex	2	1.96078	0.0806946	EIF3I, EIF3A	97	17	19453	23.5937	1	0.701117	0.666723
GOTERM_BP_DIRECT	GO:0000956~nuclear-transcribed mRNA catabolic process	2	1.96078	0.0852353	UPF1, RC3H1	97	18	19453	22.2829	1	0.705855	0.671228
GOTERM_BP_DIRECT	GO:0044849~estrous cycle	2	1.96078	0.0852353	NCOR2, ADNP	97	18	19453	22.2829	1	0.705855	0.671228
GOTERM_BP_DIRECT	GO:0061157~mRNA destabilization	2	1.96078	0.0852353	FXR1, FXR2	97	18	19453	22.2829	1	0.705855	0.671228
GOTERM_BP_DIRECT	GO:0030889~negative regulation of B cell proliferation	2	1.96078	0.0897538	PAWR, RC3H1	97	19	19453	21.1101	1	0.715492	0.680392
GOTERM_BP_DIRECT	GO:0045947~negative regulation of translational initiation	2	1.96078	0.0897538	LARP1, FMR1	97	19	19453	21.1101	1	0.715492	0.680392
GOTERM_BP_DIRECT	GO:0007517~muscle organ development	3	2.94118	0.0904489	FXR1, ZNF609, FOXK1	97	102	19453	5.89842	1	0.715492	0.680392
GOTERM_BP_DIRECT	GO:0070935~3'-UTR-mediated mRNA stabilization	2	1.96078	0.0987247	RBM47, RBM10	97	21	19453	19.0997	1	0.769472	0.731724
