## Supplementary material for "Targeting the paralog protein for degradation accounts for the opposite roles of NRBP1 and NRBP2 in regulating LINE1 retrotransposition": Table S3: Table S3.xlsx

### Sheet: shRNA and KO target
	sequence	Cat. Number (Dharmacon)
shNRBP1-1	Mature Antisense: CTAGCAGAGAAGTCAACCG	RHS4696-200768756
shNRBP1-2	Mature Antisense: TGAACTTGTTCAAGGTCTC	RHS4696-200775817
shNRBP2-1	Mature Antisense: TGTCCTCGCTTCTCTCCAG	RHS4696-200769138
shNRBP2-2	Mature Antisense: TCCAGTACAGCCATCTCCA	RHS4696-200776313
G3BP1sg1	AAGCCAGCAGATGCAGTCTA
G3BP1sg2	TACCACACCATCATTTAGCG
G3BP1sg3	AGAAAGACAGCAAACACCTG
shControl		RHS4743

### Sheet: smFISH probe sequence
	sequence
L1HS probe_1	TTTGTTTACCTAAGCAAGCC
L1HS probe_2	CTGTCTTTTTGTTTGTCTGT
L1HS probe_3	CACTTAAGTCTGCAGAGGTT
L1HS probe_4	CTCTCTTCAAAGCTGTCAGA
L1HS probe_5	ATGGGTTTTCGGTGTAGATG
L1HS probe_6	TCTTTGCCTTTGGTTTGAAT
L1HS probe_7	AAGCACTTCTCTGTATTGGT
L1HS probe_8	CATTCTTCACGTAGTTCTCG
L1HS probe_9	ATATTTCTTGGAGGCTTTGC
L1HS probe_10	GGGAAGTTCTCCTGGATAAT
L1HS probe_11	TTGATGCAGTTTCTTCCTAG
L1HS probe_12	CCCATTATTAATGTGTGGGA
L1HS probe_13	TAATGTTGACAGTGGGGTGT
L1HS probe_14	TTGACTTTCTGTCTCGTTGA
L1HS probe_15	AGAGCTGAGTTCAATTCCTG
L1HS probe_16	AGATGTCTATTAGGTCTGCT
L1HS probe_17	TAGTTTGATTGCACTGTGGT
L1HS probe_18	TATGTGGTGTCTTTGTTCTC
L1HS probe_19	AATTTTGGATCTTTCCTGCT
L1HS probe_20	AATGTGTTTGCTCTTGCTTT
L1HS probe_21	TTTGTGTCTCTATTTCCTTC
L1HS probe_22	TGCTAGCGGTCTATCAATTT
L1HS probe_23	TTTGCGTAGAGGTGTTTGTA
L1HS probe_24	CTTTTTTGGTTGTGTCTCTG
L1HS probe_25	GTCAAAGGCTTTTTCTGCAT
L1HS probe_26	GTGGGTTTGTCATAGATAGC
L1HS probe_27	AAGGGAATGCTTCCAGTTTT
L1HS probe_28	AATACCCTTTATTTCCTTCT
L1HS probe_29	AGGGACAATTTGACTTCCTC
L1HS probe_30	TTCACATCCCTTGTAAGTTG
L1HS probe_31	TTTATTTCCTTGAGCAGTGG
L1HS probe_32	TTCTTCCATTTGTTTGTGTC
L1HS probe_33	CTTTGTTCTTTTGGCTTAGG
L1HS probe_34	GAAGTCAGGTAGTGTGATGC
L1HS probe_35	AAGGAAGGGATCCAGTTTCA
L1HS probe_36	CTGAATGGTAATGCCTAGGT
L1HS probe_37	ATGGTAGTTTCTTTTGCTGT
L1HS probe_38	GCGAAAATTTTCTCCCATGT
L1HS probe_39	CACTTTTTGATGGGGTTGTT
L1HS probe_40	ATGTGTTTTTTGGCTGCATA
L1HS probe_41	CCATTCTAACTGGTGTGAGA
L1HS probe_42	CCCACCAACAGTGTAAAAGT
L1HS probe_43	CACACTGACTTCCACAATGG
L1HS probe_44	GGTATATACCCAGTAATGGG
L1HS probe_45	CGTGTGCATGTGTCTTTATA
L1HS probe_46	CCAAGTCTTTGCTATTGTGA
L1HS probe_47	TCATTGTTGGACATTTGGGT
L1HS probe_48	TATGCGGTGTTTGGTTTTTT

### Sheet: qRT-PCR primer
	qRT-PCR primer
NRBP2 F	GTGGACCACCCGAACATCG
NRBP2 R	CCTGATGACACGTACTCTGTGAT
NRBP1 F	GAGGTGAATCAACGGAATGTACC
NRBP1 R	CTTGTAGTTCTTGCGTTCAGAGA
IFIT1 F	GCCTTGCTGAAGTGTGGAGGAA
IFIT1 R	ATCCAGGCGATAGGCAGAGATC
ISG15 F	CTCTGAGCATCCTGGTGAGGAA
ISG15 R	AAGGTCAGCCAGAACAGGTCGT
IFI44 F	GTGAGGTCTGTTTTCCAAGGGC
IFI44 R	CGGCAGGTATTTGCCATCTTTCC
IFIT2 F	GGAGCAGATTCTGAGGCTTTGC
IFIT2 R	GGATGAGGCTTCCAGACTCCAA
IL32 F	TCAAAGAGGGCTACCTGGAGAC
IL32 R	TCTGTTGCCTCGGCACCGTAAT
MMP19 F	GCAGTAGTGAACTGGATGCCATG
MMP19 R	CAAAGGGCAGACACTCGGAACA
IL34 F	CCAAGGTGGAATCCGTGTTGTC
IL34R	CACCTCACAGTCCTGCCAGTTT
hGAPDH F	AACATCATCCCTGCCTCTACTGG
hGAPDH R	GTTTTTCTAGACGGCAGGTCAGG
L1-ORF1 F	TCAAAGGAAAGCCCATCAGACTA
L1-ORF1 R	TGGCCCCCACTCTCTTCT
L1-5UTR F	ACGGAATCTCGCTGATTGCTA
L1-5UTR R	AAGCAAGCCTGGGCAATA
L1ORF2F	CAAACACCGCATATTCTCACTCA
L1ORF2R	CTTCCTGTGTCCATGTGATCTCA

### Sheet: antibodies and solutions
Item	Company	Catalogue number	Note
Recombinant Anti-LINE-1 ORF1p antibody	Abcam	ab230966
NRBP2 Antibody polyclonal	Proteintech	21549-1-AP	detect both NRBP1 and NRBP2
Monoclonal AntiFLAG M2 antibody	Sigma	F 1804
MYC tag Polyclonal antibody	Proteintech	16286-1-AP
NRBP1 antibody [6C11]	GTX84003	Genetex	detect only NRBP1
GAPDH Monoclonal antibody	Proteintech	60004-1-Ig
G3BP1	Santa Cruz	sc-81940
Anti-HA High Affinity	Roche	11867423001
UPF1 (D15G6) Rabbit mAb	Cell signaling	12040
Anti-Mov10 antibody	Abcam	ab80613
YB1 (D299) Antibody	Cell signaling	4202
Elongin-B antibody	Abcam	ab168836
Elongin-C antibody	Proteintech	12450-1-AP
Hoechst 33342, trihydrochloride, trihydrate	Invitrogen	H3570
MG132	Merck	474790-5MG
G418	ThermoFisher scientific	11811031
